# Mutant KRAS-associated proteome is mainly controlled by exogenous factors

**DOI:** 10.1101/2022.01.05.475056

**Authors:** Patrícia Dias Carvalho, Flávia Martins, Joana Carvalho, Maria José Oliveira, Sérgia Velho

## Abstract

KRAS signaling has been extensively studied, yet the clarification between KRAS-autonomous and non-autonomous mechanisms are still less explored. Understanding how KRAS signaling and effects are affected by exogenous stimuli can provide valuable insights not only to understand resistance mechanisms that justify pathway inhibition failure, but also to uncover novel therapeutic targets for mutant KRAS patients. Hence, aiming at understanding KRAS-autonomous versus non autonomous mechanisms, we studied the response of two mutant KRAS colorectal cancer cell lines (HCT116 and LS174T) - control and KRAS silenced- to TGFβ1-activated fibroblasts secretome. By performing a total proteome analysis, we observed that TGFβ1-activated fibroblast-secreted factors triggered cell line-specific proteome alterations and that mutant KRAS governs approximately 1/3 of those alterations. Moreover, the analysis of the impact of exogenous factors on the modulation of KRAS proteome revealed that, in both cell lines, more than 2/3 of the KRAS-associated proteome is controlled in a KRAS-non-autonomous manner and dependent on the exogenous factors. This work highlights the context-dependency of KRAS-associated signaling and reinforces the importance of establishing more integrative models resembling the complexity of the tumor microenvironment to study KRAS-associated signals.
