## Supplementary file S2 for "Mutant KRAS-associated proteome is mainly controlled by exogenous factors"

### Sheet: 3.1
siCTRL_FibCM vs siCTRL_ctrlCM
Accession	Description	Gene Name	Abundance Ratio: (siCTRL_FibCM) / (siCTRL_ctrlCM)
P05062	Fructose-bisphosphate aldolase B OS=Homo sapiens OX=9606 GN=ALDOB PE=1 SV=2	ALDOB	100
Q15582	Transforming growth factor-beta-induced protein ig-h3 OS=Homo sapiens OX=9606 GN=TGFBI PE=1 SV=1	TGFBI	100
O00391	Sulfhydryl oxidase 1 OS=Homo sapiens OX=9606 GN=QSOX1 PE=1 SV=3	QSOX1	100
Q14004	Cyclin-dependent kinase 13 OS=Homo sapiens OX=9606 GN=CDK13 PE=1 SV=2	CDK13	100
P08253	72 kDa type IV collagenase OS=Homo sapiens OX=9606 GN=MMP2 PE=1 SV=2	MMP2	100
P09486	SPARC OS=Homo sapiens OX=9606 GN=SPARC PE=1 SV=1	SPARC	100
Q9NVH0	Exonuclease 3'-5' domain-containing protein 2 OS=Homo sapiens OX=9606 GN=EXD2 PE=1 SV=2	EXD2	100
Q9H6R4	Nucleolar protein 6 OS=Homo sapiens OX=9606 GN=NOL6 PE=1 SV=2	NOL6	100
Q8IWA4	Mitofusin-1 OS=Homo sapiens OX=9606 GN=MFN1 PE=1 SV=3	MFN1	100
Q658P3	Metalloreductase STEAP3 OS=Homo sapiens OX=9606 GN=STEAP3 PE=1 SV=2	STEAP3	100
Q2KHR3	Glutamine and serine-rich protein 1 OS=Homo sapiens OX=9606 GN=QSER1 PE=1 SV=3	QSER1	38.357
P07585	Decorin OS=Homo sapiens OX=9606 GN=DCN PE=1 SV=1	DCN	10.521
Q712K3	Ubiquitin-conjugating enzyme E2 R2 OS=Homo sapiens OX=9606 GN=UBE2R2 PE=1 SV=1	UBE2R2	4.537
Q9UBP0	Spastin OS=Homo sapiens OX=9606 GN=SPAST PE=1 SV=1	SPAST	4.513
A2VDF0	Fucose mutarotase OS=Homo sapiens OX=9606 GN=FUOM PE=1 SV=2	FUOM	3.559
Q9H446	RWD domain-containing protein 1 OS=Homo sapiens OX=9606 GN=RWDD1 PE=1 SV=1	RWDD1	3.333
P02452	Collagen alpha-1(I) chain OS=Homo sapiens OX=9606 GN=COL1A1 PE=1 SV=5	COL1A1	3.318
Q9NXV2	BTB/POZ domain-containing protein KCTD5 OS=Homo sapiens OX=9606 GN=KCTD5 PE=1 SV=1	KCTD5	3.276
Q92796	Disks large homolog 3 OS=Homo sapiens OX=9606 GN=DLG3 PE=1 SV=2	DLG3	3.089
Q9Y580	RNA-binding protein 7 OS=Homo sapiens OX=9606 GN=RBM7 PE=1 SV=1	RBM7	3.045
P0DPD7	EEF1A lysine methyltransferase 4 OS=Homo sapiens OX=9606 GN=EEF1AKMT4 PE=1 SV=1	EEF1AKMT4	2.668
Q96CX6	Leucine-rich repeat-containing protein 58 OS=Homo sapiens OX=9606 GN=LRRC58 PE=1 SV=2	LRRC58	2.562
Q15050	Ribosome biogenesis regulatory protein homolog OS=Homo sapiens OX=9606 GN=RRS1 PE=1 SV=2	RRS1	2.539
P01033	Metalloproteinase inhibitor 1 OS=Homo sapiens OX=9606 GN=TIMP1 PE=1 SV=1	TIMP1	2.473
P17152	Transmembrane protein 11, mitochondrial OS=Homo sapiens OX=9606 GN=TMEM11 PE=1 SV=1	TMEM11	2.38
P98172	Ephrin-B1 OS=Homo sapiens OX=9606 GN=EFNB1 PE=1 SV=1	EFNB1	2.366
O14763	Tumor necrosis factor receptor superfamily member 10B OS=Homo sapiens OX=9606 GN=TNFRSF10B PE=1 SV=2	TNFRSF10B	2.24
Q9H9Y6	DNA-directed RNA polymerase I subunit RPA2 OS=Homo sapiens OX=9606 GN=POLR1B PE=1 SV=2	POLR1B	2.191
Q8IUE6	Histone H2A type 2-B OS=Homo sapiens OX=9606 GN=HIST2H2AB PE=1 SV=3	HIST2H2AB	2.189
P08123	Collagen alpha-2(I) chain OS=Homo sapiens OX=9606 GN=COL1A2 PE=1 SV=7	COL1A2	2.105
P50613	Cyclin-dependent kinase 7 OS=Homo sapiens OX=9606 GN=CDK7 PE=1 SV=1	CDK7	2.105
P02751	Fibronectin OS=Homo sapiens OX=9606 GN=FN1 PE=1 SV=4	FN1	2.092
P57076	Cilia- and flagella-associated protein 298 OS=Homo sapiens OX=9606 GN=CFAP298 PE=1 SV=1	CFAP298	2.065
Q9NV88	Integrator complex subunit 9 OS=Homo sapiens OX=9606 GN=INTS9 PE=1 SV=2	INTS9	2.053
O60437	Periplakin OS=Homo sapiens OX=9606 GN=PPL PE=1 SV=4	PPL	2.043
Q86TM6	E3 ubiquitin-protein ligase synoviolin OS=Homo sapiens OX=9606 GN=SYVN1 PE=1 SV=2	SYVN1	0.5
Q13889	General transcription factor IIH subunit 3 OS=Homo sapiens OX=9606 GN=GTF2H3 PE=1 SV=2	GTF2H3	0.499
O43896	Kinesin-like protein KIF1C OS=Homo sapiens OX=9606 GN=KIF1C PE=1 SV=3	KIF1C	0.488
O95363	Phenylalanine--tRNA ligase, mitochondrial OS=Homo sapiens OX=9606 GN=FARS2 PE=1 SV=1	FARS2	0.478
Q8NG11	Tetraspanin-14 OS=Homo sapiens OX=9606 GN=TSPAN14 PE=1 SV=1	TSPAN14	0.467
Q68D85	Natural cytotoxicity triggering receptor 3 ligand 1 OS=Homo sapiens OX=9606 GN=NCR3LG1 PE=1 SV=1	NCR3LG1	0.453
Q9UKD1	Glucocorticoid modulatory element-binding protein 2 OS=Homo sapiens OX=9606 GN=GMEB2 PE=1 SV=1	GMEB2	0.45
O95208	Epsin-2 OS=Homo sapiens OX=9606 GN=EPN2 PE=1 SV=3	EPN2	0.448
Q7Z5G4	Golgin subfamily A member 7 OS=Homo sapiens OX=9606 GN=GOLGA7 PE=1 SV=2	GOLGA7	0.429
Q8TEQ8	GPI ethanolamine phosphate transferase 3 OS=Homo sapiens OX=9606 GN=PIGO PE=1 SV=3	PIGO	0.415
P27144	Adenylate kinase 4, mitochondrial OS=Homo sapiens OX=9606 GN=AK4 PE=1 SV=1	AK4	0.401
Q16798	NADP-dependent malic enzyme, mitochondrial OS=Homo sapiens OX=9606 GN=ME3 PE=2 SV=2	ME3	0.399
Q13610	Periodic tryptophan protein 1 homolog OS=Homo sapiens OX=9606 GN=PWP1 PE=1 SV=1	PWP1	0.398
Q9P0M9	39S ribosomal protein L27, mitochondrial OS=Homo sapiens OX=9606 GN=MRPL27 PE=1 SV=1	MRPL27	0.397
Q13315	Serine-protein kinase ATM OS=Homo sapiens OX=9606 GN=ATM PE=1 SV=4	ATM	0.395
Q13595	Transformer-2 protein homolog alpha OS=Homo sapiens OX=9606 GN=TRA2A PE=1 SV=1	TRA2A	0.392
Q96RU3	Formin-binding protein 1 OS=Homo sapiens OX=9606 GN=FNBP1 PE=1 SV=2	FNBP1	0.38
P51511	Matrix metalloproteinase-15 OS=Homo sapiens OX=9606 GN=MMP15 PE=1 SV=1	MMP15	0.331
P19256	Lymphocyte function-associated antigen 3 OS=Homo sapiens OX=9606 GN=CD58 PE=1 SV=1	CD58	0.321
P82914	28S ribosomal protein S15, mitochondrial OS=Homo sapiens OX=9606 GN=MRPS15 PE=1 SV=1	MRPS15	0.308
P78362	SRSF protein kinase 2 OS=Homo sapiens OX=9606 GN=SRPK2 PE=1 SV=3	SRPK2	0.303
Q03001	Dystonin OS=Homo sapiens OX=9606 GN=DST PE=1 SV=4	DST	0.293
Q8WVB6	Chromosome transmission fidelity protein 18 homolog OS=Homo sapiens OX=9606 GN=CHTF18 PE=1 SV=1	CHTF18	0.247
Q9BZQ6	ER degradation-enhancing alpha-mannosidase-like protein 3 OS=Homo sapiens OX=9606 GN=EDEM3 PE=1 SV=2	EDEM3	0.229
Q9HCG8	Pre-mRNA-splicing factor CWC22 homolog OS=Homo sapiens OX=9606 GN=CWC22 PE=1 SV=3	CWC22	0.215
Q9Y448	Small kinetochore-associated protein OS=Homo sapiens OX=9606 GN=KNSTRN PE=1 SV=2	KNSTRN	0.126
Q7Z7E8	Ubiquitin-conjugating enzyme E2 Q1 OS=Homo sapiens OX=9606 GN=UBE2Q1 PE=1 SV=1	UBE2Q1	0.097
Q9H9H4	Vacuolar protein sorting-associated protein 37B OS=Homo sapiens OX=9606 GN=VPS37B PE=1 SV=1	VPS37B	0.01
Q9H0R3	Transmembrane protein 222 OS=Homo sapiens OX=9606 GN=TMEM222 PE=1 SV=2	TMEM222	0.01
Q92817	Envoplakin OS=Homo sapiens OX=9606 GN=EVPL PE=1 SV=3	EVPL	0.01
P07998	Ribonuclease pancreatic OS=Homo sapiens OX=9606 GN=RNASE1 PE=1 SV=4	RNASE1	0.01
Q9NZC3	Glycerophosphodiester phosphodiesterase 1 OS=Homo sapiens OX=9606 GN=GDE1 PE=1 SV=1	GDE1	0.01
P83111	Serine beta-lactamase-like protein LACTB, mitochondrial OS=Homo sapiens OX=9606 GN=LACTB PE=1 SV=2	LACTB	0.01
O60291	E3 ubiquitin-protein ligase MGRN1 OS=Homo sapiens OX=9606 GN=MGRN1 PE=1 SV=2	MGRN1	0.01

### Sheet: 3.2
siKRAS_FibCM vs siCTRL_FibCM and siCTRL_FibCM vs siCTRL_ctrlCM												Common proteins
siKRAS_FibCM vs siCTRL_FibCM				siCTRL_FibCM vs siCTRL_ctrlCM
Accession	Description	Gene Name	Abundance Ratio: (siKRAS_FibCM ) / (siCTRL_FibCM)		Accession'	Description	Gene Name	Abundance Ratio: (siCTRL_FibCM ) / (siCTRL_ctrlCM)
										Common proteins		siKRAS_FibCM vs siCTRL_FibCM	siCTRL_FibCM vs siCTRL_ctrlCM
P07998	Ribonuclease pancreatic OS=Homo sapiens OX=9606 GN=RNASE1 PE=1 SV=4	RNASE1	100		P05062	Fructose-bisphosphate aldolase B OS=Homo sapiens OX=9606 GN=ALDOB PE=1 SV=2	ALDOB	100		P07998	RNASE1	upregulated	downregulated
Q14202	Zinc finger MYM-type protein 3 OS=Homo sapiens OX=9606 GN=ZMYM3 PE=1 SV=2	ZMYM3	100		Q15582	Transforming growth factor-beta-induced protein ig-h3 OS=Homo sapiens OX=9606 GN=TGFBI PE=1 SV=1	TGFBI	100		P83111	LACTB	upregulated	downregulated
P83111	Serine beta-lactamase-like protein LACTB, mitochondrial OS=Homo sapiens OX=9606 GN=LACTB PE=1 SV=2	LACTB	100		O00391	Sulfhydryl oxidase 1 OS=Homo sapiens OX=9606 GN=QSOX1 PE=1 SV=3	QSOX1	100		O60291	MGRN1	upregulated	downregulated
O60291	E3 ubiquitin-protein ligase MGRN1 OS=Homo sapiens OX=9606 GN=MGRN1 PE=1 SV=2	MGRN1	100		Q14004	Cyclin-dependent kinase 13 OS=Homo sapiens OX=9606 GN=CDK13 PE=1 SV=2	CDK13	100		Q9NZC3	GDE1	upregulated	downregulated
Q9NZC3	Glycerophosphodiester phosphodiesterase 1 OS=Homo sapiens OX=9606 GN=GDE1 PE=1 SV=1	GDE1	100		P08253	72 kDa type IV collagenase OS=Homo sapiens OX=9606 GN=MMP2 PE=1 SV=2	MMP2	100		Q92817	EVPL	upregulated	downregulated
Q92817	Envoplakin OS=Homo sapiens OX=9606 GN=EVPL PE=1 SV=3	EVPL	100		P09486	SPARC OS=Homo sapiens OX=9606 GN=SPARC PE=1 SV=1	SPARC	100		Q9H9H4	VPS37B	upregulated	downregulated
Q9H9H4	Vacuolar protein sorting-associated protein 37B OS=Homo sapiens OX=9606 GN=VPS37B PE=1 SV=1	VPS37B	100		Q9NVH0	Exonuclease 3'-5' domain-containing protein 2 OS=Homo sapiens OX=9606 GN=EXD2 PE=1 SV=2	EXD2	100		Q9Y448	KNSTRN	upregulated	downregulated
Q9Y448	Small kinetochore-associated protein OS=Homo sapiens OX=9606 GN=KNSTRN PE=1 SV=2	KNSTRN	7.816		Q9H6R4	Nucleolar protein 6 OS=Homo sapiens OX=9606 GN=NOL6 PE=1 SV=2	NOL6	100		P09486	KNSTRN	upregulated	upregulated
P09486	SPARC OS=Homo sapiens OX=9606 GN=SPARC PE=1 SV=1	SPARC	3.821		Q8IWA4	Mitofusin-1 OS=Homo sapiens OX=9606 GN=MFN1 PE=1 SV=3	MFN1	100		Q7Z5G4	GOLGA7	upregulated	downregulated
Q02818	Nucleobindin-1 OS=Homo sapiens OX=9606 GN=NUCB1 PE=1 SV=4	NUCB1	3.719		Q658P3	Metalloreductase STEAP3 OS=Homo sapiens OX=9606 GN=STEAP3 PE=1 SV=2	STEAP3	100		O95208	EPN2	upregulated	downregulated
Q01524	Defensin-6 OS=Homo sapiens OX=9606 GN=DEFA6 PE=1 SV=1	DEFA6	3.617		Q2KHR3	Glutamine and serine-rich protein 1 OS=Homo sapiens OX=9606 GN=QSER1 PE=1 SV=3	QSER1	38.357		Q96RU3	FNBP1	upregulated	downregulated
Q7Z5G4	Golgin subfamily A member 7 OS=Homo sapiens OX=9606 GN=GOLGA7 PE=1 SV=2	GOLGA7	3.335		P07585	Decorin OS=Homo sapiens OX=9606 GN=DCN PE=1 SV=1	DCN	10.521		P19256	CD58	upregulated	downregulated
O95208	Epsin-2 OS=Homo sapiens OX=9606 GN=EPN2 PE=1 SV=3	EPN2	3.155		Q712K3	Ubiquitin-conjugating enzyme E2 R2 OS=Homo sapiens OX=9606 GN=UBE2R2 PE=1 SV=1	UBE2R2	4.537		Q9P0M9	MRPL27	upregulated	downregulated
Q96RU3	Formin-binding protein 1 OS=Homo sapiens OX=9606 GN=FNBP1 PE=1 SV=2	FNBP1	3.128		Q9UBP0	Spastin OS=Homo sapiens OX=9606 GN=SPAST PE=1 SV=1	SPAST	4.513		Q13610	PWP1	upregulated	downregulated
P19256	Lymphocyte function-associated antigen 3 OS=Homo sapiens OX=9606 GN=CD58 PE=1 SV=1	CD58	2.832		A2VDF0	Fucose mutarotase OS=Homo sapiens OX=9606 GN=FUOM PE=1 SV=2	FUOM	3.559		P78362	SRPK2	downregulated	downregulated
Q8NBI6	Xyloside xylosyltransferase 1 OS=Homo sapiens OX=9606 GN=XXYLT1 PE=1 SV=1	XXYLT1	2.822		Q9H446	RWD domain-containing protein 1 OS=Homo sapiens OX=9606 GN=RWDD1 PE=1 SV=1	RWDD1	3.333		P50613	CDK7	downregulated	upregulated
Q9P0M9	39S ribosomal protein L27, mitochondrial OS=Homo sapiens OX=9606 GN=MRPL27 PE=1 SV=1	MRPL27	2.735		P02452	Collagen alpha-1(I) chain OS=Homo sapiens OX=9606 GN=COL1A1 PE=1 SV=5	COL1A1	3.318		P0DPD7	EEF1AKMT4	downregulated	upregulated
O75795	UDP-glucuronosyltransferase 2B17 OS=Homo sapiens OX=9606 GN=UGT2B17 PE=1 SV=1	UGT2B17	2.484		Q9NXV2	BTB/POZ domain-containing protein KCTD5 OS=Homo sapiens OX=9606 GN=KCTD5 PE=1 SV=1	KCTD5	3.276		Q15050	RRS1	downregulated	upregulated
Q13610	Periodic tryptophan protein 1 homolog OS=Homo sapiens OX=9606 GN=PWP1 PE=1 SV=1	PWP1	2.411		Q92796	Disks large homolog 3 OS=Homo sapiens OX=9606 GN=DLG3 PE=1 SV=2	DLG3	3.089		Q9Y580	RBM7	downregulated	upregulated
Q6Y288	Beta-1,3-glucosyltransferase OS=Homo sapiens OX=9606 GN=B3GLCT PE=1 SV=2	B3GLCT	2.311		Q9Y580	RNA-binding protein 7 OS=Homo sapiens OX=9606 GN=RBM7 PE=1 SV=1	RBM7	3.045		Q2KHR3	QSER1	downregulated	upregulated
Q13470	Non-receptor tyrosine-protein kinase TNK1 OS=Homo sapiens OX=9606 GN=TNK1 PE=1 SV=3	TNK1	2.263		P0DPD7	EEF1A lysine methyltransferase 4 OS=Homo sapiens OX=9606 GN=EEF1AKMT4 PE=1 SV=1	EEF1AKMT4	2.668		P05062	ALDOB	downregulated	upregulated
Q99828	Calcium and integrin-binding protein 1 OS=Homo sapiens OX=9606 GN=CIB1 PE=1 SV=4	CIB1	2.202		Q96CX6	Leucine-rich repeat-containing protein 58 OS=Homo sapiens OX=9606 GN=LRRC58 PE=1 SV=2	LRRC58	2.562		O14763	TNFRSF10B	downregulated	upregulated
P01024	Complement C3 OS=Homo sapiens OX=9606 GN=C3 PE=1 SV=2	C3	2.187		Q15050	Ribosome biogenesis regulatory protein homolog OS=Homo sapiens OX=9606 GN=RRS1 PE=1 SV=2	RRS1	2.539		Q9NVH0	EXD2	downregulated	upregulated
Q6UX06	Olfactomedin-4 OS=Homo sapiens OX=9606 GN=OLFM4 PE=1 SV=1	OLFM4	2.153		P01033	Metalloproteinase inhibitor 1 OS=Homo sapiens OX=9606 GN=TIMP1 PE=1 SV=1	TIMP1	2.473		O43896	KIF1C	downregulated	downregulated
Q86X10	Ral GTPase-activating protein subunit beta OS=Homo sapiens OX=9606 GN=RALGAPB PE=1 SV=1	RALGAPB	2.148		P17152	Transmembrane protein 11, mitochondrial OS=Homo sapiens OX=9606 GN=TMEM11 PE=1 SV=1	TMEM11	2.38		Q8IWA4	MFN1	downregulated	upregulated
P46100	Transcriptional regulator ATRX OS=Homo sapiens OX=9606 GN=ATRX PE=1 SV=5	ATRX	2.128		P98172	Ephrin-B1 OS=Homo sapiens OX=9606 GN=EFNB1 PE=1 SV=1	EFNB1	2.366		A2VDF0	FUOM	downregulated	upregulated
Q68DH5	LMBR1 domain-containing protein 2 OS=Homo sapiens OX=9606 GN=LMBRD2 PE=1 SV=1	LMBRD2	2.109		O14763	Tumor necrosis factor receptor supregulatederfamily member 10B OS=Homo sapiens OX=9606 GN=TNFRSF10B PE=1 SV=2	TNFRSF10B	2.24
P02774	Vitamin D-binding protein OS=Homo sapiens OX=9606 GN=GC PE=1 SV=2	GC	2.088		Q9H9Y6	DNA-directed RNA polymerase I subunit RPA2 OS=Homo sapiens OX=9606 GN=POLR1B PE=1 SV=2	POLR1B	2.191
Q13561	Dynactin subunit 2 OS=Homo sapiens OX=9606 GN=DCTN2 PE=1 SV=4	DCTN2	2.024		Q8IUE6	Histone H2A type 2-B OS=Homo sapiens OX=9606 GN=HIST2H2AB PE=1 SV=3	HIST2H2AB	2.189
P03905	NADH-ubiquinone oxidoreductase chain 4 OS=Homo sapiens OX=9606 GN=MT-ND4 PE=1 SV=1	MT-ND4	2.001		P08123	Collagen alpha-2(I) chain OS=Homo sapiens OX=9606 GN=COL1A2 PE=1 SV=7	COL1A2	2.105
					P50613	Cyclin-dependent kinase 7 OS=Homo sapiens OX=9606 GN=CDK7 PE=1 SV=1	CDK7	2.105
Q7Z4H8	Protein O-glucosyltransferase 3 OS=Homo sapiens OX=9606 GN=KDELC2 PE=1 SV=2	KDELC2	0.498		P02751	Fibronectin OS=Homo sapiens OX=9606 GN=FN1 PE=1 SV=4	FN1	2.092
Q9BQG2	Peroxisomal NADH pyrophosphatase NUDT12 OS=Homo sapiens OX=9606 GN=NUDT12 PE=1 SV=1	NUDT12	0.483		P57076	Cilia- and flagella-associated protein 298 OS=Homo sapiens OX=9606 GN=CFAP298 PE=1 SV=1	CFAP298	2.065
P78362	SRSF protein kinase 2 OS=Homo sapiens OX=9606 GN=SRPK2 PE=1 SV=3	SRPK2	0.445		Q9NV88	Integrator complex subunit 9 OS=Homo sapiens OX=9606 GN=INTS9 PE=1 SV=2	INTS9	2.053
Q9Y6W3	Calpain-7 OS=Homo sapiens OX=9606 GN=CAPN7 PE=1 SV=1	CAPN7	0.414		O60437	Periplakin OS=Homo sapiens OX=9606 GN=PPL PE=1 SV=4	PPL	2.043
Q9BUF5	Tubulin beta-6 chain OS=Homo sapiens OX=9606 GN=TUBB6 PE=1 SV=1	TUBB6	0.407
Q15057	Arf-GAP with coiled-coil, ANK repeat and PH domain-containing protein 2 OS=Homo sapiens OX=9606 GN=ACAP2 PE=1 SV=3	ACAP2	0.381		Q86TM6	E3 ubiquitin-protein ligase synoviolin OS=Homo sapiens OX=9606 GN=SYVN1 PE=1 SV=2	SYVN1	0.5
O75794	Cell division cycle protein 123 homolog OS=Homo sapiens OX=9606 GN=CDC123 PE=1 SV=1	CDC123	0.372		Q13889	General transcription factor IIH subunit 3 OS=Homo sapiens OX=9606 GN=GTF2H3 PE=1 SV=2	GTF2H3	0.499
Q96PV6	Leukocyte receptor cluster member 8 OS=Homo sapiens OX=9606 GN=LENG8 PE=1 SV=3	LENG8	0.358		O43896	Kinesin-like protein KIF1C OS=Homo sapiens OX=9606 GN=KIF1C PE=1 SV=3	KIF1C	0.488
P50613	Cyclin-dependent kinase 7 OS=Homo sapiens OX=9606 GN=CDK7 PE=1 SV=1	CDK7	0.325		O95363	Phenylalanine--tRNA ligase, mitochondrial OS=Homo sapiens OX=9606 GN=FARS2 PE=1 SV=1	FARS2	0.478
Q9GZY8	Mitochondrial fission factor OS=Homo sapiens OX=9606 GN=MFF PE=1 SV=1	MFF	0.314		Q8NG11	Tetraspanin-14 OS=Homo sapiens OX=9606 GN=TSPAN14 PE=1 SV=1	TSPAN14	0.467
O94851	[F-actin]-monooxygenase MICAL2 OS=Homo sapiens OX=9606 GN=MICAL2 PE=1 SV=1	MICAL2	0.312		Q68D85	Natural cytotoxicity triggering receptor 3 ligand 1 OS=Homo sapiens OX=9606 GN=NCR3LG1 PE=1 SV=1	NCR3LG1	0.453
Q9BRX2	Protein pelota homolog OS=Homo sapiens OX=9606 GN=PELO PE=1 SV=2	PELO	0.278		Q9UKD1	Glucocorticoid modulatory element-binding protein 2 OS=Homo sapiens OX=9606 GN=GMEB2 PE=1 SV=1	GMEB2	0.45
Q08174	Protocadherin-1 OS=Homo sapiens OX=9606 GN=PCDH1 PE=1 SV=2	PCDH1	0.25		O95208	Epsin-2 OS=Homo sapiens OX=9606 GN=EPN2 PE=1 SV=3	EPN2	0.448
P0DPD7	EEF1A lysine methyltransferase 4 OS=Homo sapiens OX=9606 GN=EEF1AKMT4 PE=1 SV=1	EEF1AKMT4	0.234		Q7Z5G4	Golgin subfamily A member 7 OS=Homo sapiens OX=9606 GN=GOLGA7 PE=1 SV=2	GOLGA7	0.429
Q7L775	EPM2A-interacting protein 1 OS=Homo sapiens OX=9606 GN=EPM2AIP1 PE=1 SV=1	EPM2AIP1	0.234		Q8TEQ8	GPI ethanolamine phosphate transferase 3 OS=Homo sapiens OX=9606 GN=PIGO PE=1 SV=3	PIGO	0.415
Q15050	Ribosome biogenesis regulatory protein homolog OS=Homo sapiens OX=9606 GN=RRS1 PE=1 SV=2	RRS1	0.228		P27144	Adenylate kinase 4, mitochondrial OS=Homo sapiens OX=9606 GN=AK4 PE=1 SV=1	AK4	0.401
Q9Y580	RNA-binding protein 7 OS=Homo sapiens OX=9606 GN=RBM7 PE=1 SV=1	RBM7	0.13		Q16798	NADP-dependent malic enzyme, mitochondrial OS=Homo sapiens OX=9606 GN=ME3 PE=2 SV=2	ME3	0.399
Q2KHR3	Glutamine and serine-rich protein 1 OS=Homo sapiens OX=9606 GN=QSER1 PE=1 SV=3	QSER1	0.065		Q13610	Periodic tryptophan protein 1 homolog OS=Homo sapiens OX=9606 GN=PWP1 PE=1 SV=1	PWP1	0.398
Q96BY7	Autophagy-related protein 2 homolog B OS=Homo sapiens OX=9606 GN=ATG2B PE=1 SV=5	ATG2B	0.01		Q9P0M9	39S ribosomal protein L27, mitochondrial OS=Homo sapiens OX=9606 GN=MRPL27 PE=1 SV=1	MRPL27	0.397
Q86VP3	Phosphofurin acidic cluster sorting protein 2 OS=Homo sapiens OX=9606 GN=PACS2 PE=1 SV=3	PACS2	0.01		Q13315	Serine-protein kinase ATM OS=Homo sapiens OX=9606 GN=ATM PE=1 SV=4	ATM	0.395
O75648	Mitochondrial tRNA-specific 2-thiouridylase 1 OS=Homo sapiens OX=9606 GN=TRMU PE=1 SV=2	TRMU	0.01		Q13595	Transformer-2 protein homolog alpha OS=Homo sapiens OX=9606 GN=TRA2A PE=1 SV=1	TRA2A	0.392
P05062	Fructose-bisphosphate aldolase B OS=Homo sapiens OX=9606 GN=ALDOB PE=1 SV=2	ALDOB	0.01		Q96RU3	Formin-binding protein 1 OS=Homo sapiens OX=9606 GN=FNBP1 PE=1 SV=2	FNBP1	0.38
Q9UDY4	DnaJ homolog subfamily B member 4 OS=Homo sapiens OX=9606 GN=DNAJB4 PE=1 SV=1	DNAJB4	0.01		P51511	Matrix metalloproteinase-15 OS=Homo sapiens OX=9606 GN=MMP15 PE=1 SV=1	MMP15	0.331
O14763	Tumor necrosis factor receptor supregulatederfamily member 10B OS=Homo sapiens OX=9606 GN=TNFRSF10B PE=1 SV=2	TNFRSF10B	0.01		P19256	Lymphocyte function-associated antigen 3 OS=Homo sapiens OX=9606 GN=CD58 PE=1 SV=1	CD58	0.321
O00757	Fructose-1,6-bisphosphatase isozyme 2 OS=Homo sapiens OX=9606 GN=FBP2 PE=1 SV=2	FBP2	0.01		P82914	28S ribosomal protein S15, mitochondrial OS=Homo sapiens OX=9606 GN=MRPS15 PE=1 SV=1	MRPS15	0.308
Q9NVH0	Exonuclease 3'-5' domain-containing protein 2 OS=Homo sapiens OX=9606 GN=EXD2 PE=1 SV=2	EXD2	0.01		P78362	SRSF protein kinase 2 OS=Homo sapiens OX=9606 GN=SRPK2 PE=1 SV=3	SRPK2	0.303
O43353	Receptor-interacting serine/threonine-protein kinase 2 OS=Homo sapiens OX=9606 GN=RIPK2 PE=1 SV=2	RIPK2	0.01		Q03001	Dystonin OS=Homo sapiens OX=9606 GN=DST PE=1 SV=4	DST	0.293
Q15223	Nectin-1 OS=Homo sapiens OX=9606 GN=NECTIN1 PE=1 SV=3	NECTIN1	0.01		Q8WVB6	Chromosome transmission fidelity protein 18 homolog OS=Homo sapiens OX=9606 GN=CHTF18 PE=1 SV=1	CHTF18	0.247
O43896	Kinesin-like protein KIF1C OS=Homo sapiens OX=9606 GN=KIF1C PE=1 SV=3	KIF1C	0.01		Q9BZQ6	ER degradation-enhancing alpha-mannosidase-like protein 3 OS=Homo sapiens OX=9606 GN=EDEM3 PE=1 SV=2	EDEM3	0.229
Q2TAA5	GDP-Man:Man(3)GlcNAc(2)-PP-Dol alpha-1,2-mannosyltransferase OS=Homo sapiens OX=9606 GN=ALG11 PE=1 SV=2	ALG11	0.01		Q9HCG8	Pre-mRNA-splicing factor CWC22 homolog OS=Homo sapiens OX=9606 GN=CWC22 PE=1 SV=3	CWC22	0.215
Q8IWA4	Mitofusin-1 OS=Homo sapiens OX=9606 GN=MFN1 PE=1 SV=3	MFN1	0.01		Q9Y448	Small kinetochore-associated protein OS=Homo sapiens OX=9606 GN=KNSTRN PE=1 SV=2	KNSTRN	0.126
Q9H501	ESF1 homolog OS=Homo sapiens OX=9606 GN=ESF1 PE=1 SV=1	ESF1	0.01		Q7Z7E8	Ubiquitin-conjugating enzyme E2 Q1 OS=Homo sapiens OX=9606 GN=UBE2Q1 PE=1 SV=1	UBE2Q1	0.097
A2VDF0	Fucose mutarotase OS=Homo sapiens OX=9606 GN=FUOM PE=1 SV=2	FUOM	0.01		Q9H9H4	Vacuolar protein sorting-associated protein 37B OS=Homo sapiens OX=9606 GN=VPS37B PE=1 SV=1	VPS37B	0.01
					Q9H0R3	Transmembrane protein 222 OS=Homo sapiens OX=9606 GN=TMEM222 PE=1 SV=2	TMEM222	0.01
					Q92817	Envoplakin OS=Homo sapiens OX=9606 GN=EVPL PE=1 SV=3	EVPL	0.01
					P07998	Ribonuclease pancreatic OS=Homo sapiens OX=9606 GN=RNASE1 PE=1 SV=4	RNASE1	0.01
					Q9NZC3	Glycerophosphodiester phosphodiesterase 1 OS=Homo sapiens OX=9606 GN=GDE1 PE=1 SV=1	GDE1	0.01
					P83111	Serine beta-lactamase-like protein LACTB, mitochondrial OS=Homo sapiens OX=9606 GN=LACTB PE=1 SV=2	LACTB	0.01
					O60291	E3 ubiquitin-protein ligase MGRN1 OS=Homo sapiens OX=9606 GN=MGRN1 PE=1 SV=2	MGRN1	0.01

### Sheet: 3.3
siKRAS_FibCM vs siCTRL_FibCM and siKRAS_ctrlCM vs siCTRL_ctrlCM												Common proteins
siKRAS_ctrlCM vs siCTRL_ctrlCM					siKRAS_FibCM vs siCTRL_FibCM
Accession	Description	Gene Name	Abundance Ratio: (siKRAS_ctrlCM ) / (siCTRL_ctrlCM)		Accession'	Description	Gene Name	Abundance Ratio: (siKRAS_FibCM ) / (siCTRL_FibCM)
										Common proteins		siKRAS_ctrlCM vs siCTRL_ctrlCM	siKRAS_FibCM vs siCTRL_FibCM
Q658P3	Metalloreductase STEAP3 OS=Homo sapiens OX=9606 GN=STEAP3 PE=1 SV=2	STEAP3	100		P07998	Ribonuclease pancreatic OS=Homo sapiens OX=9606 GN=RNASE1 PE=1 SV=4	RNASE1	100		Q14202	ZMYM3	upregulated	upregulated
O00391	Sulfhydryl oxidase 1 OS=Homo sapiens OX=9606 GN=QSOX1 PE=1 SV=3	QSOX1	100		Q14202	Zinc finger MYM-type protein 3 OS=Homo sapiens OX=9606 GN=ZMYM3 PE=1 SV=2	ZMYM3	100		Q9H9H4	VPS37B	upregulated	upregulated
P05062	Fructose-bisphosphate aldolase B OS=Homo sapiens OX=9606 GN=ALDOB PE=1 SV=2	ALDOB	100		P83111	Serine beta-lactamase-like protein LACTB, mitochondrial OS=Homo sapiens OX=9606 GN=LACTB PE=1 SV=2	LACTB	100		P07998	RNASE1	upregulated	upregulated
Q8IWA4	Mitofusin-1 OS=Homo sapiens OX=9606 GN=MFN1 PE=1 SV=3	MFN1	100		O60291	E3 ubiquitin-protein ligase MGRN1 OS=Homo sapiens OX=9606 GN=MGRN1 PE=1 SV=2	MGRN1	100		O75795	UGT2B17	upregulated	upregulated
Q14202	Zinc finger MYM-type protein 3 OS=Homo sapiens OX=9606 GN=ZMYM3 PE=1 SV=2	ZMYM3	100		Q9NZC3	Glycerophosphodiester phosphodiesterase 1 OS=Homo sapiens OX=9606 GN=GDE1 PE=1 SV=1	GDE1	100		Q01524	DEFA6	upregulated	upregulated
Q14004	Cyclin-dependent kinase 13 OS=Homo sapiens OX=9606 GN=CDK13 PE=1 SV=2	CDK13	100		Q92817	Envoplakin OS=Homo sapiens OX=9606 GN=EVPL PE=1 SV=3	EVPL	100		Q9NZC3	GDE1	upregulated	upregulated
O14763	Tumor necrosis factor receptor supregulatederfamily member 10B OS=Homo sapiens OX=9606 GN=TNFRSF10B PE=1 SV=2	TNFRSF10B	15.227		Q9H9H4	Vacuolar protein sorting-associated protein 37B OS=Homo sapiens OX=9606 GN=VPS37B PE=1 SV=1	VPS37B	100		Q6Y288	B3GLCT	upregulated	upregulated
P08123	Collagen alpha-2(I) chain OS=Homo sapiens OX=9606 GN=COL1A2 PE=1 SV=7	COL1A2	8.762		Q9Y448	Small kinetochore-associated protein OS=Homo sapiens OX=9606 GN=KNSTRN PE=1 SV=2	KNSTRN	7.816		Q7Z4H8	KDELC2	upregulated	upregulated
Q9H446	RWD domain-containing protein 1 OS=Homo sapiens OX=9606 GN=RWDD1 PE=1 SV=1	RWDD1	8.285		P09486	SPARC OS=Homo sapiens OX=9606 GN=SPARC PE=1 SV=1	SPARC	3.821		Q08174	PCDH1	downregulated	downregulated
Q9UBP0	Spastin OS=Homo sapiens OX=9606 GN=SPAST PE=1 SV=1	SPAST	6.398		Q02818	Nucleobindin-1 OS=Homo sapiens OX=9606 GN=NUCB1 PE=1 SV=4	NUCB1	3.719		P78362	SRPK2	downregulated	downregulated
O94819	Kelch repeat and BTB domain-containing protein 11 OS=Homo sapiens OX=9606 GN=KBTBD11 PE=1 SV=1	KBTBD11	4.58		Q01524	Defensin-6 OS=Homo sapiens OX=9606 GN=DEFA6 PE=1 SV=1	DEFA6	3.617		Q9UDY4	DNAJB4	downregulated	downregulated
O75648	Mitochondrial tRNA-specific 2-thiouridylase 1 OS=Homo sapiens OX=9606 GN=TRMU PE=1 SV=2	TRMU	3.558		Q7Z5G4	Golgin subfamily A member 7 OS=Homo sapiens OX=9606 GN=GOLGA7 PE=1 SV=2	GOLGA7	3.335		Q2KHR3	QSER1	downregulated	downregulated
Q9GZY8	Mitochondrial fission factor OS=Homo sapiens OX=9606 GN=MFF PE=1 SV=1	MFF	3.547		O95208	Epsin-2 OS=Homo sapiens OX=9606 GN=EPN2 PE=1 SV=3	EPN2	3.155		O43896	KIF1C	downregulated	downregulated
Q9HD42	Charged multivesicular body protein 1a OS=Homo sapiens OX=9606 GN=CHMP1A PE=1 SV=1	CHMP1A	3.542		Q96RU3	Formin-binding protein 1 OS=Homo sapiens OX=9606 GN=FNBP1 PE=1 SV=2	FNBP1	3.128		A2VDF0	FUOM	downregulated	downregulated
Q96KC8	DnaJ homolog subfamily C member 1 OS=Homo sapiens OX=9606 GN=DNAJC1 PE=1 SV=1	DNAJC1	3.39		P19256	Lymphocyte function-associated antigen 3 OS=Homo sapiens OX=9606 GN=CD58 PE=1 SV=1	CD58	2.832		P05062	ALDOB	upregulated	downregulated
Q92796	Disks large homolog 3 OS=Homo sapiens OX=9606 GN=DLG3 PE=1 SV=2	DLG3	3.262		Q8NBI6	Xyloside xylosyltransferase 1 OS=Homo sapiens OX=9606 GN=XXYLT1 PE=1 SV=1	XXYLT1	2.822		Q8IWA4	MFN1	upregulated	downregulated
Q9HA65	TBC1 domain family member 17 OS=Homo sapiens OX=9606 GN=TBC1D17 PE=1 SV=2	TBC1D17	2.868		Q9P0M9	39S ribosomal protein L27, mitochondrial OS=Homo sapiens OX=9606 GN=MRPL27 PE=1 SV=1	MRPL27	2.735		O14763	TNFRSF10B	upregulated	downregulated
P17152	Transmembrane protein 11, mitochondrial OS=Homo sapiens OX=9606 GN=TMEM11 PE=1 SV=1	TMEM11	2.862		O75795	UDP-glucuronosyltransferase 2B17 OS=Homo sapiens OX=9606 GN=UGT2B17 PE=1 SV=1	UGT2B17	2.484		O75648	TRMU	upregulated	downregulated
Q9H9H4	Vacuolar protein sorting-associated protein 37B OS=Homo sapiens OX=9606 GN=VPS37B PE=1 SV=1	VPS37	2.752		Q13610	Periodic tryptophan protein 1 homolog OS=Homo sapiens OX=9606 GN=PWP1 PE=1 SV=1	PWP1	2.411		Q9GZY8	MFF	upregulated	downregulated
Q9BVL2	Nucleoporin p58/p45 OS=Homo sapiens OX=9606 GN=Nupregulated58 PE=1 SV=1	Nupregulated58	2.742		Q6Y288	Beta-1,3-glucosyltransferase OS=Homo sapiens OX=9606 GN=B3GLCT PE=1 SV=2	B3GLCT	2.311		Q7Z5G4	GOLGA7	downregulated	upregulated
Q99470	Stromal cell-derived factor 2 OS=Homo sapiens OX=9606 GN=SDF2 PE=1 SV=2	SDF2	2.66		Q13470	Non-receptor tyrosine-protein kinase TNK1 OS=Homo sapiens OX=9606 GN=TNK1 PE=1 SV=3	TNK1	2.263		Q9Y448	KNSTRN	downregulated	upregulated
Q9NXV2	BTB/POZ domain-containing protein KCTD5 OS=Homo sapiens OX=9606 GN=KCTD5 PE=1 SV=1	KCTD5	2.61		Q99828	Calcium and integrin-binding protein 1 OS=Homo sapiens OX=9606 GN=CIB1 PE=1 SV=4	CIB1	2.202
P07998	Ribonuclease pancreatic OS=Homo sapiens OX=9606 GN=RNASE1 PE=1 SV=4	RNASE1	2.575		P01024	Complement C3 OS=Homo sapiens OX=9606 GN=C3 PE=1 SV=2	C3	2.187
O75795	UDP-glucuronosyltransferase 2B17 OS=Homo sapiens OX=9606 GN=UGT2B17 PE=1 SV=1	UGT2B17	2.467		Q6UX06	Olfactomedin-4 OS=Homo sapiens OX=9606 GN=OLFM4 PE=1 SV=1	OLFM4	2.153
Q01524	Defensin-6 OS=Homo sapiens OX=9606 GN=DEFA6 PE=1 SV=1	DEFA6	2.409		Q86X10	Ral GTPase-activating protein subunit beta OS=Homo sapiens OX=9606 GN=RALGAPB PE=1 SV=1	RALGAPB	2.148
P58557	Endoribonuclease YbeY OS=Homo sapiens OX=9606 GN=YBEY PE=1 SV=2	YBEY	2.375		P46100	Transcriptional regulator ATRX OS=Homo sapiens OX=9606 GN=ATRX PE=1 SV=5	ATRX	2.128
Q9NV88	Integrator complex subunit 9 OS=Homo sapiens OX=9606 GN=INTS9 PE=1 SV=2	INTS9	2.37		Q68DH5	LMBR1 domain-containing protein 2 OS=Homo sapiens OX=9606 GN=LMBRD2 PE=1 SV=1	LMBRD2	2.109
Q9NZC3	Glycerophosphodiester phosphodiesterase 1 OS=Homo sapiens OX=9606 GN=GDE1 PE=1 SV=1	GDE1	2.368		P02774	Vitamin D-binding protein OS=Homo sapiens OX=9606 GN=GC PE=1 SV=2	GC	2.088
Q15388	Mitochondrial import receptor subunit TOM20 homolog OS=Homo sapiens OX=9606 GN=TOMM20 PE=1 SV=1	TOMM20	2.332		Q13561	Dynactin subunit 2 OS=Homo sapiens OX=9606 GN=DCTN2 PE=1 SV=4	DCTN2	2.024
P50747	Biotin--protein ligase OS=Homo sapiens OX=9606 GN=HLCS PE=1 SV=1	HLCS	2.308		P03905	NADH-ubiquinone oxidoreductase chain 4 OS=Homo sapiens OX=9606 GN=MT-ND4 PE=1 SV=1	MT-ND4	2.001
O60613	Selenoprotein F OS=Homo sapiens OX=9606 GN=SELENOF PE=1 SV=4	SELENOF	2.293
Q86WA6	Valacyclovir hydrolase OS=Homo sapiens OX=9606 GN=BPHL PE=1 SV=1	BPHL	2.271		Q7Z4H8	Protein O-glucosyltransferase 3 OS=Homo sapiens OX=9606 GN=KDELC2 PE=1 SV=2	KDELC2	0.498
Q6Y288	Beta-1,3-glucosyltransferase OS=Homo sapiens OX=9606 GN=B3GLCT PE=1 SV=2	B3GLCT	2.25		Q9BQG2	Peroxisomal NADH pyrophosphatase NUDT12 OS=Homo sapiens OX=9606 GN=NUDT12 PE=1 SV=1	NUDT12	0.483
Q8IUE6	Histone H2A type 2-B OS=Homo sapiens OX=9606 GN=HIST2H2AB PE=1 SV=3	HIST2H2AB	2.23		P78362	SRSF protein kinase 2 OS=Homo sapiens OX=9606 GN=SRPK2 PE=1 SV=3	SRPK2	0.445
P98172	Ephrin-B1 OS=Homo sapiens OX=9606 GN=EFNB1 PE=1 SV=1	EFNB1	2.201		Q9Y6W3	Calpain-7 OS=Homo sapiens OX=9606 GN=CAPN7 PE=1 SV=1	CAPN7	0.414
Q13227	G protein pathway supregulatedpressor 2 OS=Homo sapiens OX=9606 GN=GPS2 PE=1 SV=3	GPS2	2.183		Q9BUF5	Tubulin beta-6 chain OS=Homo sapiens OX=9606 GN=TUBB6 PE=1 SV=1	TUBB6	0.407
Q13595	Transformer-2 protein homolog alpha OS=Homo sapiens OX=9606 GN=TRA2A PE=1 SV=1	TRA2A	2.171		Q15057	Arf-GAP with coiled-coil, ANK repeat and PH domain-containing protein 2 OS=Homo sapiens OX=9606 GN=ACAP2 PE=1 SV=3	ACAP2	0.381
Q7Z4H8	Protein O-glucosyltransferase 3 OS=Homo sapiens OX=9606 GN=KDELC2 PE=1 SV=2	KDELC2	2.169		O75794	Cell division cycle protein 123 homolog OS=Homo sapiens OX=9606 GN=CDC123 PE=1 SV=1	CDC123	0.372
Q14938	Nuclear factor 1 X-type OS=Homo sapiens OX=9606 GN=NFIX PE=1 SV=2	NFIX	2.146		Q96PV6	Leukocyte receptor cluster member 8 OS=Homo sapiens OX=9606 GN=LENG8 PE=1 SV=3	LENG8	0.358
Q96IZ7	Serine/Arginine-related protein 53 OS=Homo sapiens OX=9606 GN=RSRC1 PE=1 SV=1	RSRC1	2.129		P50613	Cyclin-dependent kinase 7 OS=Homo sapiens OX=9606 GN=CDK7 PE=1 SV=1	CDK7	0.325
Q9Y6Y0	Influenza virus NS1A-binding protein OS=Homo sapiens OX=9606 GN=IVNS1ABP PE=1 SV=3	IVNS1AB	2.067		Q9GZY8	Mitochondrial fission factor OS=Homo sapiens OX=9606 GN=MFF PE=1 SV=1	MFF	0.314
P57076	Cilia- and flagella-associated protein 298 OS=Homo sapiens OX=9606 GN=CFAP298 PE=1 SV=1	CFAP298	2.057		O94851	[F-actin]-monooxygenase MICAL2 OS=Homo sapiens OX=9606 GN=MICAL2 PE=1 SV=1	MICAL2	0.312
O14896	Interferon regulatory factor 6 OS=Homo sapiens OX=9606 GN=IRF6 PE=1 SV=1	IRF6	2.029		Q9BRX2	Protein pelota homolog OS=Homo sapiens OX=9606 GN=PELO PE=1 SV=2	PELO	0.278
					Q08174	Protocadherin-1 OS=Homo sapiens OX=9606 GN=PCDH1 PE=1 SV=2	PCDH1	0.25
Q9H6H4	Receptor expression-enhancing protein 4 OS=Homo sapiens OX=9606 GN=REEP4 PE=1 SV=1	REEP4	0.493		P0DPD7	EEF1A lysine methyltransferase 4 OS=Homo sapiens OX=9606 GN=EEF1AKMT4 PE=1 SV=1	EEF1AKMT4	0.234
P62166	Neuronal calcium sensor 1 OS=Homo sapiens OX=9606 GN=NCS1 PE=1 SV=2	NCS1	0.487		Q7L775	EPM2A-interacting protein 1 OS=Homo sapiens OX=9606 GN=EPM2AIP1 PE=1 SV=1	EPM2AIP1	0.234
Q4J6C6	Prolyl endopeptidase-like OS=Homo sapiens OX=9606 GN=PREPL PE=1 SV=1	PREPL	0.484		Q15050	Ribosome biogenesis regulatory protein homolog OS=Homo sapiens OX=9606 GN=RRS1 PE=1 SV=2	RRS1	0.228
P29317	Ephrin type-A receptor 2 OS=Homo sapiens OX=9606 GN=EPHA2 PE=1 SV=2	EPHA2	0.483		Q9Y580	RNA-binding protein 7 OS=Homo sapiens OX=9606 GN=RBM7 PE=1 SV=1	RBM7	0.13
Q9H3K2	Growth hormone-inducible transmembrane protein OS=Homo sapiens OX=9606 GN=GHITM PE=1 SV=2	GHITM	0.475		Q2KHR3	Glutamine and serine-rich protein 1 OS=Homo sapiens OX=9606 GN=QSER1 PE=1 SV=3	QSER1	0.065
Q9UBT3	Dickkopf-related protein 4 OS=Homo sapiens OX=9606 GN=DKK4 PE=1 SV=1	DKK4	0.448		Q96BY7	Autophagy-related protein 2 homolog B OS=Homo sapiens OX=9606 GN=ATG2B PE=1 SV=5	ATG2B	0.01
Q9H999	Pantothenate kinase 3 OS=Homo sapiens OX=9606 GN=PANK3 PE=1 SV=1	PANK3	0.441		Q86VP3	Phosphofurin acidic cluster sorting protein 2 OS=Homo sapiens OX=9606 GN=PACS2 PE=1 SV=3	PACS2	0.01
Q9ULF5	Zinc transporter ZIP10 OS=Homo sapiens OX=9606 GN=SLC39A10 PE=1 SV=2	SLC39A10	0.439		O75648	Mitochondrial tRNA-specific 2-thiouridylase 1 OS=Homo sapiens OX=9606 GN=TRMU PE=1 SV=2	TRMU	0.01
O75629	Protein CREG1 OS=Homo sapiens OX=9606 GN=CREG1 PE=1 SV=1	CREG1	0.435		P05062	Fructose-bisphosphate aldolase B OS=Homo sapiens OX=9606 GN=ALDOB PE=1 SV=2	ALDOB	0.01
P23443	Ribosomal protein S6 kinase beta-1 OS=Homo sapiens OX=9606 GN=RPS6KB1 PE=1 SV=2	RPS6KB1	0.435		Q9UDY4	DnaJ homolog subfamily B member 4 OS=Homo sapiens OX=9606 GN=DNAJB4 PE=1 SV=1	DNAJB4	0.01
Q9BZQ6	ER degradation-enhancing alpha-mannosidase-like protein 3 OS=Homo sapiens OX=9606 GN=EDEM3 PE=1 SV=2	EDEM3	0.421		O14763	Tumor necrosis factor receptor supregulatederfamily member 10B OS=Homo sapiens OX=9606 GN=TNFRSF10B PE=1 SV=2	TNFRSF10B	0.01
Q7Z5G4	Golgin subfamily A member 7 OS=Homo sapiens OX=9606 GN=GOLGA7 PE=1 SV=2	GOLGA7	0.411		O00757	Fructose-1,6-bisphosphatase isozyme 2 OS=Homo sapiens OX=9606 GN=FBP2 PE=1 SV=2	FBP2	0.01
Q8IZW8	Tensin-4 OS=Homo sapiens OX=9606 GN=TNS4 PE=1 SV=3	TNS4	0.374		Q9NVH0	Exonuclease 3'-5' domain-containing protein 2 OS=Homo sapiens OX=9606 GN=EXD2 PE=1 SV=2	EXD2	0.01
Q9Y448	Small kinetochore-associated protein OS=Homo sapiens OX=9606 GN=KNSTRN PE=1 SV=2	KNSTRN	0.366		O43353	Receptor-interacting serine/threonine-protein kinase 2 OS=Homo sapiens OX=9606 GN=RIPK2 PE=1 SV=2	RIPK2	0.01
O95749	Geranylgeranyl pyrophosphate synthase OS=Homo sapiens OX=9606 GN=GGPS1 PE=1 SV=1	GGPS1	0.357		Q15223	Nectin-1 OS=Homo sapiens OX=9606 GN=NECTIN1 PE=1 SV=3	NECTIN1	0.01
P63098	Calcineurin subunit B type 1 OS=Homo sapiens OX=9606 GN=PPP3R1 PE=1 SV=2	PPP3R1	0.348		O43896	Kinesin-like protein KIF1C OS=Homo sapiens OX=9606 GN=KIF1C PE=1 SV=3	KIF1C	0.01
Q9NX24	H/ACA ribonucleoprotein complex subunit 2 OS=Homo sapiens OX=9606 GN=NHP2 PE=1 SV=1	NHP2	0.337		Q2TAA5	GDP-Man:Man(3)GlcNAc(2)-PP-Dol alpha-1,2-mannosyltransferase OS=Homo sapiens OX=9606 GN=ALG11 PE=1 SV=2	ALG11	0.01
Q7Z6M1	Rab9 effector protein with kelch motifs OS=Homo sapiens OX=9606 GN=RABEPK PE=1 SV=1	RABEPK	0.335		Q8IWA4	Mitofusin-1 OS=Homo sapiens OX=9606 GN=MFN1 PE=1 SV=3	MFN1	0.01
Q08174	Protocadherin-1 OS=Homo sapiens OX=9606 GN=PCDH1 PE=1 SV=2	PCDH1	0.327		Q9H501	ESF1 homolog OS=Homo sapiens OX=9606 GN=ESF1 PE=1 SV=1	ESF1	0.01
P15151	Poliovirus receptor OS=Homo sapiens OX=9606 GN=PVR PE=1 SV=2	PVR	0.288		A2VDF0	Fucose mutarotase OS=Homo sapiens OX=9606 GN=FUOM PE=1 SV=2	FUOM	0.01
O75676	Ribosomal protein S6 kinase alpha-4 OS=Homo sapiens OX=9606 GN=RPS6KA4 PE=1 SV=1	RPS6KA4	0.211
P78362	SRSF protein kinase 2 OS=Homo sapiens OX=9606 GN=SRPK2 PE=1 SV=3	SRPK2	0.208
Q03001	Dystonin OS=Homo sapiens OX=9606 GN=DST PE=1 SV=4	DST	0.189
Q9UDY4	DnaJ homolog subfamily B member 4 OS=Homo sapiens OX=9606 GN=DNAJB4 PE=1 SV=1	DNAJB4	0.183
Q7Z7E8	Ubiquitin-conjugating enzyme E2 Q1 OS=Homo sapiens OX=9606 GN=UBE2Q1 PE=1 SV=1	UBE2Q1	0.142
Q9NUM4	Transmembrane protein 106B OS=Homo sapiens OX=9606 GN=TMEM106B PE=1 SV=2	TMEM106B	0.01
O75907	Diacylglycerol O-acyltransferase 1 OS=Homo sapiens OX=9606 GN=DGAT1 PE=1 SV=2	DGAT1	0.01
Q96CX6	Leucine-rich repeat-containing protein 58 OS=Homo sapiens OX=9606 GN=LRRC58 PE=1 SV=2	LRRC58	0.01
Q7Z7A3	Cytoplasmic tRNA 2-thiolation protein 1 OS=Homo sapiens OX=9606 GN=CTU1 PE=1 SV=1	CTU1	0.01
Q6UW78	Ubiquinol-cytochrome-c reductase complex assembly factor 3 OS=Homo sapiens OX=9606 GN=UQCC3 PE=1 SV=2	UQCC3	0.01
P51511	Matrix metalloproteinase-15 OS=Homo sapiens OX=9606 GN=MMP15 PE=1 SV=1	MMP15	0.01
Q7Z3B1	Neuronal growth regulator 1 OS=Homo sapiens OX=9606 GN=NEGR1 PE=1 SV=3	NEGR1	0.01
Q99807	5-demethoxyubiquinone hydroxylase, mitochondrial OS=Homo sapiens OX=9606 GN=COQ7 PE=1 SV=3	COQ7	0.01
Q2KHR3	Glutamine and serine-rich protein 1 OS=Homo sapiens OX=9606 GN=QSER1 PE=1 SV=3	QSER1	0.01
P15923	Transcription factor E2-alpha OS=Homo sapiens OX=9606 GN=TCF3 PE=1 SV=1	TCF3	0.01
A6NHL2	Tubulin alpha chain-like 3 OS=Homo sapiens OX=9606 GN=TUBAL3 PE=1 SV=2	TUBAL3	0.01
P82914	28S ribosomal protein S15, mitochondrial OS=Homo sapiens OX=9606 GN=MRPS15 PE=1 SV=1	MRPS15	0.01
Q5MNZ6	WD repeat domain phosphoinositide-interacting protein 3 OS=Homo sapiens OX=9606 GN=WDR45B PE=1 SV=2	WDR45B	0.01
O43896	Kinesin-like protein KIF1C OS=Homo sapiens OX=9606 GN=KIF1C PE=1 SV=3	KIF1C	0.01
A2VDF0	Fucose mutarotase OS=Homo sapiens OX=9606 GN=FUOM PE=1 SV=2	FUOM	0.01
Q9BVA0	Katanin p80 WD40 repeat-containing subunit B1 OS=Homo sapiens OX=9606 GN=KATNB1 PE=1 SV=1	KATNB1	0.01
